# iAPEX: Improved APEX-based proximity labeling for subcellular proteomics using an enzymatic reaction cascade

**DOI:** 10.1101/2025.01.10.632381

**Authors:** Tommy J. Sroka, Lea K. Sanwald, Avishek Prasai, Josefine Hoeren, Karina von der Malsburg, Valerie Chaumet, Per Haberkant, Kerstin Feistel, David U. Mick

## Abstract

Ascorbate peroxidase (APEX) is a versatile labeling enzyme used for live-cell proteomics at high spatial and temporal resolution. However, toxicity of its substrate hydrogen peroxide and background labeling by endogenous peroxidases limit its use to *in vitro* studies of specific cell types. By combining APEX2 with a D-amino acid oxidase to locally produce hydrogen peroxide, we establish a more versatile, improved APEX (iAPEX) workflow that minimizes hydrogen peroxide toxicity and reduces non-specific background labeling. We employ iAPEX to perform live-cell proteomics of a cellular microdomain, the primary cilium, in previously inaccessible cell lines, leading to the identification of new ciliary proteins. Our study robustly validates common ciliary proteins across two distinct cell lines, while observed differences may reflect heterogeneity in primary cilia proteomes. iAPEX proximity labeling in *Xenopus laevis* provides a proof-of-concept for future *in vivo* applications.
