## Supplemental Table S3 for "iAPEX: Improved APEX-based proximity labeling for subcellular proteomics using an enzymatic reaction cascade"

### Sheet: May et al., 2021
Gene Name
Arl13b
Cep104
Rita1
Ift46
Inpp5e
Ift81
Ift74
Cep41
Ift88
Efcab7
Armc9
Tmem2
Lgals3
Ttc30b
Stradb
Ift57
Ckap2
Ift52
Arl3
Rpgr
Ttc30a1
Lca5
Nphp3
Ttc26
Kiaa1430
Pdap1
Cys1
Wdr35
Cspp1
Dync2h1
Gtl3
Ccdc66
Sri
Traf3ip1
Snap29
Iqce
Fam179b
Cluap1
Lasp1
Oscp1
Anks6
Kif3b
Ift172
Nphp1
Stk11
Ppp1r2
Mapre1
Tbc1d32
Ift22
Mdm1
Plin3
Capg
Cdv3
Cc2d2a
Evc
Bbs9
Kif7
Evc2
Kif3c
Cab39
Bbs7
Cd81
Sept9
Ist1
Kif3a
Ttc23
Nsfl1c
Crk
Ift140
Ttc8
Blnk
Prkar1a
Bbs4
Adss
Cbl
Wdr60
Cdk20
Ahi1
Ift43
Wdr19
Ttc21b
Ccdc104
Invs
Gsto1
Eif4h
Rbm3
Ift122
Map4
Arpp19
Lztfl1
Dyrk2
Bbs5
Sept7
Sept11
Ccdc181
Gpr161
Tagln2
Igbp1
Bbs1
Nek8
Anxa7
Dync2li1
Rpgrip1l
Ccdc50
Dpysl2
Taf15
Pskh1
Psrc1
Ska3
Kcnab2
Ick
Bag4
Rnf25
Ift80
Hn1l
Hgs
Kifap3
Enkd1
Ckap2l
Tctex1d2
Kif2a
Anxa11
Ptgr2
Sufu
Ywhaz
Wbp2
Tchp
Cep290
Glrx3
Map7d1
Vps37c
Zc2hc1a
Pola2
Ythdf3
Mapre3
N4bp1
Eps8l2
Tpt1
Chd6
Ywhae
Ripk1
Pef1
Ciapin1
Snx12
Dsc2
Eif4b
Lrrc8e
Chchd2
Rad23a
Rad23b
Plscr1
Pdlim1
Anxa3
Snx9
Arhgap18
Lrrc8b
Rab28
Chmp4b
Vps37b
Znf330
Sra1
Ska1
Eif2a
Rhoc
Rhoa
Sarg
Pdlim5
Spg20
Pawr
Cpne3
Nme7
Mtcl1
Rnf34
Fkbp1a
Dhx36
Bbs2
Tom1l2
Qdpr
Eif2d
Cep97
Tpd52
Ift27
Bag3
Tollip
Lpp
Cep131
Napg
Gdi2
Tsg101
Tom1
Sh3glb1
Palld
Ift20
Ptch1
Cd82
Clip2
Ctsz
Ccp110
Nphp4
Dlgap4
Mks1
Tsc22d1
Tex9
Pde6d
Tmem231
Gphn
B9d1
Cep135
Hspb11
Dcdc2a
Bcat1
Gca
Tax1bp3
Ywhag
Acta2
Fus
B9d2
Pacsin2
Nckap5l
Cd2ap
Ptgs2
Rala
Zc3h15
Tia1
Unc119b
Anxa1
Acly
Arfgap1
Klc1
Eif5
Bag5
Cap1
Ccdc112
Tulp3
Sh3d21
Rpap2
Ptpn11
Ccnb1
Map9
Nin
Itga3
Arl2bp
Eml4
Psma6
Cav1
Arih1
Kiaa1598
Itga5
Tjap1
Pkd2
Ofd1
Ltbp1
Bod1l
Spast
Dfna5
Vcp
Cd151
Dctn2
Sema3c
Ybx1
Smo
Sprr1a
Ccsap
Lrrk1
Trim46
Gli3
Arrb2
Mttp
Magi1
Pald1

### Sheet: IMCD3 cilia-iAPEX
Gene Name
Ccdc112
Kif2a
Nphp4
Dnaja1
Pald1
Tank
Eya1
Map9
Ccdc34
Tbc1d32
Arhgap1
Dyrk2
Ift20
Arl13b
Cep290
Herc4
Shb
Mindy1
Ndufa12
Trim46
Ckap2l
Ttc9c
Bbs9
Dclk3
Bbs4
Cep57
Rpgrip1l
Slain2
Dync2li1
Vps37b
Ttc8
Ccdc92
Kif18a
Snx18
Nek8
Q922C1
Nuf2
Ndc80
Psrc1
Vps28
Rita1
Armc9
Hspb11
Dnajb4
Tex9
Ift43
Prkar1a
Trim2
Cdk20
Dnaja2
Trim3
Stub1
Sufu
Sec24b
Depdc1a
Foxm1
Gpr19
Ddi2
Kif3c
Tom1
Stam2
Hspa2
Hspa1b
Kif3a
Pola2
Pkm
Faf1
Rps27a
Hspa8
Tchp
Trafd1
Gas2l3
Tom1l2
Stip1
Bcar1
Prdx2
Tsg101
Kif3b
Mvb12b
Ankrd13d
Mvb12a
Enkd1
Khnyn
Ankrd13a
Zc2hc1a
Cfap36
Katnip
Bag5
Parp10
Ift80
Gtse1
Vps37c
Cluap1
Cuedc1
Fbxo21
Zfand2b
Tom1l1
St13
Hgs
Cep41
Mindy3
Atxn3
Fbxo3
Lztfl1
Dnajc7
Tollip
Ccdc191
Fbxo31
Flvcr1
Brsk1
Gpr161
Cspp1
cilia-APEX
Ift140
Ift81
Invs
Evc
Kifap3
Ttc21b
Wdr19
Ckap2
Dync2h1
Gm11992
Dync2i2
Ptch1
Ift88
Gli3
Ift52
Togaram1
Anks6
Ccdc66
Ift122
Iqce
Ift172
Cfap97
Nphp3
Lca5
Cep104
Ccdc181
Ift74
Wdr35
Ttc26
Ift57
Dync2i1
Ttc23
Evc2
Bbs7
Stradb
Cys1
Efcab7
Pskh1
Rnf34
Bbs2
Ttc30b
Bbs5
Ift22
Ift46
Inpp5e
Cilk1
Rpgr
Stk11

### Sheet: NIH-3T3 cilia-iAPEX
Gene Name
Ift140
Ift81
Invs
Lgals3
cilia-APEX
Evc
Anxa11
Eps8
Traf3ip1
Ckap2
Dync2h1
Ift88
Ift52
Arl13b
Togaram1
Cep290
Anks6
Ift122
Iqce
Ift172
Cfap97
Nphp3
Ift74
Wdr35
Ttc26
Ift57
Cfap36
Fam149a
Cc2d2a
Bag5
Evc2
Stradb
Ccsap
Cluap1
St13
Cep41
Ttc30b
Psrc1
Rita1
Armc9
Ift46
Lztfl1
Inpp5e
Arl3
Cuedc1
Oscp1
Gpr161
Dpysl2
Lancl1
Cd81
Nphp4
Cab39
Ttc21b
Map9
Trafd1
Wdr19
Fhdc1
Tbc1d32
Tom1l2
Dync2i2
Cttn
Mapre1
Lasp1
Cep131
Dbnl
Cd34
Map6
Khnyn
Ankrd13a
Cep104
Ccdc50
Bbs9
Cfap20
Bbs4
Unc119b
Dync2i1
Rpgrip1l
Slain2
Ift80
Efcab7
Snx9
Pskh1
Rnf34
Hgs
Bbs2
Hspb11
Ift22
Plin3
Snap29
Nphp1
Dnajc7
Stk11
Arih1
Mindy3
Smurf2
Ckap5
Chd6
Nfx1
Cspp1
Samd1
Bod1l
Rundc3a
Mknk1
Pkd1
Aip
Atox1
Itgb5
Tom1
Cbl
Zfp36l2
Ptpn11
Tjp1
Cd82
Erp29
Wbp2
Eml1
Sh3bp2
Cblb
Psap
Plcg1
N4bp1
Mvb12b
Mapre3
Clasp1
Fnbp1
Dlg1
Lpp
Ganab
Ckap4
Asrgl1
Bcas3
Pdlim5
Mark4
Meak7
Ahi1
Tmem119
Camkk1
Ciapin1
Rabep2
Ttc1
Nek8
Vwa5a
Mydgf
Glod4
Bbs5
Arpin
Prkar1a
Ppp1r12a
Txnrd1
Nme7
Tollip
Tjp2
Cfap418
Bcl10
Gigyf1
Nucb2
Btbd8
Cemip2

### Sheet: Venn diagram
May et al., 2021 only	IMCD3 only	NIH/3T3 only	IMCD3 and NIH/3T3 and May et al.	IMCD3 and NIH/3T3	IMCD3 and May et al.	NIH/3T3 and May et al.
Tmem2	Dnaja1	Eps8	Nphp4	Slain2	Ccdc112	Lgals3
Ttc30a1	Tank	Lancl1	Map9	Trafd1	Kif2a	Anxa11
Kiaa1430	Eya1	Fhdc1	Tbc1d32	Mvb12b	Pald1	Traf3ip1
Pdap1	Ccdc34	Cttn	Arl13b	Khnyn	Dyrk2	Cc2d2a
Gtl3	Arhgap1	Dbnl	Cep290	Ankrd13a	Ift20	Ccsap
Sri	Herc4	Cd34	Bbs9	Cfap36	Trim46	Arl3
Fam179b	Shb	Map6	Bbs4	Cuedc1	Ckap2l	Oscp1
Ppp1r2	Mindy1	Cfap20	Rpgrip1l	St13	Dync2li1	Dpysl2
Mdm1	Ndufa12	Smurf2	Nek8	Mindy3	Vps37b	Cd81
Capg	Ttc9c	Ckap5	Psrc1	Dnajc7	Ttc8	Cab39
Cdv3	Dclk3	Nfx1	Rita1	Dync2i2	Tex9	Mapre1
Kif7	Cep57	Samd1	Armc9	Togaram1	Ift43	Lasp1
Sept9	Ccdc92	Rundc3a	Hspb11	Cfap97	Cdk20	Cep131
Ist1	Kif18a	Mknk1	Prkar1a	Dync2i1	Sufu	Ccdc50
Nsfl1c	Snx18	Pkd1	Tom1	cilia-APEX	Kif3c	Unc119b
Crk	Q922C1	Aip	Tom1l2		Kif3a	Snx9
Blnk	Nuf2	Atox1	Bag5		Pola2	Plin3
Adss	Ndc80	Itgb5	Ift80		Tchp	Snap29
Wdr60	Vps28	Zfp36l2	Cluap1		Tsg101	Nphp1
Ccdc104	Dnajb4	Tjp1	Hgs		Kif3b	Arih1
Gsto1	Trim2	Erp29	Cep41		Enkd1	Chd6
Eif4h	Dnaja2	Eml1	Lztfl1		Zc2hc1a	Bod1l
Rbm3	Trim3	Sh3bp2	Tollip		Vps37c	Cbl
Map4	Stub1	Cblb	Gpr161		Kifap3	Ptpn11
Arpp19	Sec24b	Psap	Cspp1		Ptch1	Cd82
Sept7	Depdc1a	Plcg1	Ift140		Gli3	Wbp2
Sept11	Foxm1	Clasp1	Ift81		Ccdc66	N4bp1
Tagln2	Gpr19	Fam149a	Invs		Lca5	Mapre3
Igbp1	Ddi2	Fnbp1	Evc		Ccdc181	Lpp
Bbs1	Stam2	Dlg1	Ttc21b		Ttc23	Pdlim5
Anxa7	Hspa2	Ganab	Wdr19		Bbs7	Ahi1
Taf15	Hspa1b	Ckap4	Ckap2		Cys1	Ciapin1
Ska3	Pkm	Asrgl1	Dync2h1		Rpgr	Nme7
Kcnab2	Faf1	Bcas3	Ift88
Ick	Rps27a	Mark4	Ift52
Bag4	Hspa8	Meak7	Anks6
Rnf25	Gas2l3	Tmem119	Ift122
Hn1l	Stip1	Camkk1	Iqce
Tctex1d2	Bcar1	Rabep2	Ift172
Ptgr2	Prdx2	Ttc1	Nphp3
Ywhaz	Ankrd13d	Vwa5a	Cep104
Glrx3	Mvb12a	Mydgf	Ift74
Map7d1	Katnip	Glod4	Wdr35
Ythdf3	Parp10	Arpin	Ttc26
Eps8l2	Gtse1	Ppp1r12a	Ift57
Tpt1	Fbxo21	Txnrd1	Evc2
Ywhae	Zfand2b	Tjp2	Stradb
Ripk1	Tom1l1	Cfap418	Efcab7
Pef1	Atxn3	Bcl10	Pskh1
Snx12	Fbxo3	Gigyf1	Rnf34
Dsc2	Ccdc191	Nucb2	Bbs2
Eif4b	Fbxo31	Btbd8	Ttc30b
Lrrc8e	Flvcr1	Cemip2	Bbs5
Chchd2	Brsk1		Ift22
Rad23a	Gm11992		Ift46
Rad23b	Cilk1		Inpp5e
Plscr1			Stk11
Pdlim1
Anxa3
Arhgap18
Lrrc8b
Rab28
Chmp4b
Znf330
Sra1
Ska1
Eif2a
Rhoc
Rhoa
Sarg
Spg20
Pawr
Cpne3
Mtcl1
Fkbp1a
Dhx36
Qdpr
Eif2d
Cep97
Tpd52
Ift27
Bag3
Napg
Gdi2
Sh3glb1
Palld
Clip2
Ctsz
Ccp110
Dlgap4
Mks1
Tsc22d1
Pde6d
Tmem231
Gphn
B9d1
Cep135
Dcdc2a
Bcat1
Gca
Tax1bp3
Ywhag
Acta2
Fus
B9d2
Pacsin2
Nckap5l
Cd2ap
Ptgs2
Rala
Zc3h15
Tia1
Anxa1
Acly
Arfgap1
Klc1
Eif5
Cap1
Tulp3
Sh3d21
Rpap2
Ccnb1
Nin
Itga3
Arl2bp
Eml4
Psma6
Cav1
Kiaa1598
Itga5
Tjap1
Pkd2
Ofd1
Ltbp1
Spast
Dfna5
Vcp
Cd151
Dctn2
Sema3c
Ybx1
Smo
Sprr1a
Lrrk1
Arrb2
Mttp
Magi1
